# UTX coordinates TCF1 and STAT3 to control progenitor CD8^+^ T cell fate in autoimmune diabetes

**DOI:** 10.1101/2024.12.12.628206

**Authors:** Ho-Chung Chen, Madison F. Bang, Hsing-Hui Wang, Karl B. Shpargel, Lisa A. Kohn, David Sailer, Shile Zhang, Ethan C. McCarthy, Maryamsadat Seyedsadr, Satchel Stevens, Caitlyn L. H. Pham, Zikang Zhou, Xihui Yin, Nicole M. Wilkinson, Esther M. Peluso, Christian Bustillos, Jessica G. Ortega, Lixin Yang, Ashlyn A. Buzzelli, Reina Capati, Dennis J. Chia, Steven D. Mittelman, Christina M. Reh, Jason K. Whitmire, Melissa G. Lechner, Willy Hugo, Maureen A. Su

## Abstract

Type 1 Diabetes Mellitus (T1D) is a chronic disease caused by an unremitting autoimmune attack on pancreatic beta cells. This autoimmune chronicity is mediated by stem-like progenitor CD8^+^ T cells that continually repopulate the pool of beta cell-specific cytolytic effectors. Factors governing the conversion of progenitors to effectors, however, remain unclear. T1D has been linked to a chromosomal region (Xp13-p11) that contains the epigenetic regulator UTX, which suggests a key role for UTX in T1D pathogenesis. Here, we show that T cell-specific UTX deletion in NOD mice protects against T1D development. In T cells of NOD mice and T1D patients, UTX ablation resulted in the accumulation of CD8^+^ progenitor cells with concomitant deficiency of effectors, suggesting a key role for UTX in poising progenitors for transition to effectors. Mechanistically, UTX’s role in T1D was independent of its inherent histone demethylase activity but instead relied on binding with transcription factors (TCF1 and STAT3) to co-regulate genes important in the maintenance and differentiation of progenitor CD8^+^ T cells. Together, these findings identify a critical role for UTX in T1D and the UTX:TCF1:STAT3 complex as a therapeutic target for terminating the long-lived autoimmune response.
