## Supplementary material for "UTX coordinates TCF1 and STAT3 to control progenitor CD8^+^ T cell fate in autoimmune diabetes": Data file S4. CD8+ T stem cell-like memory signature.

### Sheet: A
Data file S2. CD8+ T stem cell-like memory signature
Gene Name	Gene Name	Gene Name	Gene Name	Gene Name	Gene Name
Abcb1a	Fut4	Mapk12	Sall4	Txnip	Cd9
Abcb1b	Hand1	Mcm3ap	Satb1	Zfp42	Itgb1
Alpl	Hesx1	Mcoln2	Setbp1	Zfx	Emb
Antxr2	Ier3	Myc	Setdb1	Zic3	Bcl2
Arl4c	Il2rb	Nanog	Skil	Cxcr5	Ikzf2
Atr	Il7r	Ncor2	Smarcad1	Ccna2	Rgs10
Baalc	Irf4	Nr0b1	Sox2	Ccnb1	Pou2f2
Basp1	Irf8	Nr1d2	Spon1	Ccnb2	Tespa1
Bcl6	Jarid2	P2ry14	Stat3	Ccne1	Ltb
Bub1	Kat6a	Pax6	Tbx3	E2f1	Ctss
Ccr7	Klf4	Pcgf2	Tcf3	E2f2	Lamp1
Ccr9	Ldha	Plekha5	Tcl1	Prickle1
Cd27	Ldhb	Podxl	Tdgf1	Axin2
Dock9	Ldhc	Pou5f1	Tert	Hif1a
Dusp9	Ldhd	Pou6f1	Tigit	Id3
Eomes	Lect1	Prkce	Tnfaip2	Fasn
Esrrb	Lpin1	Rest	Tnfrsf1b	Bach2
Evl	Ly6a	Rif1	Traf1	Bhlhe40
Fas	Ly6e	Rnf138	Traf4	Lef1
Fgf2	Map3k8	Rras	Trib2	Sell
